# Robust and High-Throughput Analytical Flow Proteomics Analysis of Cynomolgus Monkey and Human Matrices with Zeno SWATH Data Independent Acquisition

**DOI:** 10.1101/2022.11.30.518440

**Authors:** Weiwen Sun, Yuan Lin, Yue Huang, Josolyn Chan, Sonia Terrillon, Anton I. Rosenbaum, Kévin Contrepois

## Abstract

Modern mass spectrometers routinely allow deep proteome coverage in a single experiment. These methods are typically operated at nano and micro flow regimes, but they often lack throughput and chromatographic robustness, which is critical for large-scale studies. In this context, we have developed, optimized and benchmarked LC-MS methods combining the robustness and throughput of analytical flow chromatography with the added sensitivity provided by the Zeno trap across a wide range of cynomolgus monkey and human matrices of interest for toxicological studies and clinical biomarker discovery. SWATH data independent acquisition (DIA) experiments with Zeno trap activated (Zeno SWATH DIA) provided a clear advantage over conventional SWATH DIA in all sample types tested with improved sensitivity, quantitative robustness and signal linearity as well as increased protein coverage by up to 9-fold. Using a 10-min gradient chromatography, up to 3,300 proteins were identified in tissues at 2 µg peptide load. Importantly, the performance gains with Zeno SWATH translated into better biological pathway representation and improved the ability to identify dysregulated proteins and pathways associated with two metabolic diseases in human plasma. Finally, we demonstrate that this method is highly stable over time with the acquisition of reliable data over the injection of 1,000+ samples (14.2 days of uninterrupted acquisition) without the need for human intervention or normalization. Altogether, Zeno SWATH DIA methodology allows fast, sensitive and robust proteomic workflows using analytical flow and is amenable to large-scale studies. This work provides detailed method performance assessment on a variety of relevant biological matrices and serves as a valuable resource for the proteomics community.
