## Supplementary material for "Robust and High-Throughput Analytical Flow Proteomics Analysis of Cynomolgus Monkey and Human Matrices with Zeno SWATH Data Independent Acquisition": Table S1

### Sheet: Cyno Tissues
Table S1. Window number and width for SWATH and Zeno SWATH DIA experiments
Window widths were calculated from DDA runs using SWATH Variable Window Calculator_V1.2 provided by SCIEX
	Precursor ion start mass (Da)	Precursor ion stop mass (Da)	Declustering potential (V)	DP spread (V)	Collision energy (V)	CE spread (V)
1	399.5	410.4	80	0	19	0
2	409.4	419.8	80	0	19	0
3	418.8	429.7	80	0	20	0
4	428.7	438.5	80	0	20	0
5	437.5	446.7	80	0	21	0
6	445.7	455	80	0	21	0
7	454	462.7	80	0	21	0
8	461.7	469.8	80	0	22	0
9	468.8	477	80	0	22	0
10	476	484.1	80	0	22	0
11	483.1	491.3	80	0	23	0
12	490.3	498.4	80	0	23	0
13	497.4	506.1	80	0	23	0
14	505.1	513.3	80	0	24	0
15	512.3	520.4	80	0	24	0
16	519.4	528.1	80	0	25	0
17	527.1	535.8	80	0	25	0
18	534.8	543.5	80	0	25	0
19	542.5	551.7	80	0	26	0
20	550.7	559.4	80	0	26	0
21	558.4	567.7	80	0	26	0
22	566.7	575.9	80	0	27	0
23	574.9	584.2	80	0	27	0
24	583.2	593	80	0	28	0
25	592	601.8	80	0	28	0
26	600.8	610	80	0	29	0
27	609	618.8	80	0	29	0
28	617.8	627.1	80	0	29	0
29	626.1	636.4	80	0	30	0
30	635.4	645.2	80	0	30	0
31	644.2	654.6	80	0	31	0
32	653.6	664.5	80	0	31	0
33	663.5	674.4	80	0	32	0
34	673.4	684.3	80	0	32	0
35	683.3	694.7	80	0	33	0
36	693.7	705.7	80	0	33	0
37	704.7	716.7	80	0	34	0
38	715.7	727.7	80	0	34	0
39	726.7	739.3	80	0	35	0
40	738.3	751.4	80	0	35	0
41	750.4	762.9	80	0	36	0
42	761.9	775.6	80	0	36	0
43	774.6	787.7	80	0	37	0
44	786.7	800.9	80	0	38	0
45	799.9	815.2	80	0	38	0
46	814.2	829.5	80	0	39	0
47	828.5	845.4	80	0	40	0
48	844.4	862.5	80	0	41	0
49	861.5	881.2	80	0	41	0
50	880.2	899.9	80	0	42	0

### Sheet: Sputum
Table S1. Window number and width for SWATH and Zeno SWATH DIA experiments
Window widths were calculated from DDA runs using SWATH Variable Window Calculator_V1.2 provided by SCIEX
	Precursor ion start mass (Da)	Precursor ion stop mass (Da)	Declustering potential (V)	DP spread (V)	Collision energy (V)	CE spread (V)
1	399.5	411.5	80	0	19	0
2	410.5	422.5	80	0	19	0
3	421.5	432.4	80	0	20	0
4	431.4	441.2	80	0	20	0
5	440.2	449.5	80	0	21	0
6	448.5	457.2	80	0	21	0
7	456.2	465.4	80	0	21	0
8	464.4	473.1	80	0	22	0
9	472.1	480.8	80	0	22	0
10	479.8	488.5	80	0	23	0
11	487.5	496.8	80	0	23	0
12	495.8	505	80	0	23	0
13	504	513.3	80	0	24	0
14	512.3	521.5	80	0	24	0
15	520.5	529.8	80	0	25	0
16	528.8	538	80	0	25	0
17	537	546.3	80	0	25	0
18	545.3	554.5	80	0	26	0
19	553.5	562.7	80	0	26	0
20	561.7	571	80	0	27	0
21	570	579.2	80	0	27	0
22	578.2	587.5	80	0	27	0
23	586.5	596.3	80	0	28	0
24	595.3	604.5	80	0	28	0
25	603.5	612.8	80	0	29	0
26	611.8	621.6	80	0	29	0
27	620.6	629.8	80	0	29	0
28	628.8	638.1	80	0	30	0
29	637.1	646.9	80	0	30	0
30	645.9	655.7	80	0	31	0
31	654.7	664.5	80	0	31	0
32	663.5	673.8	80	0	32	0
33	672.8	683.7	80	0	32	0
34	682.7	694.2	80	0	33	0
35	693.2	705.2	80	0	33	0
36	704.2	716.7	80	0	34	0
37	715.7	727.7	80	0	34	0
38	726.7	738.2	80	0	35	0
39	737.2	749.2	80	0	35	0
40	748.2	760.7	80	0	36	0
41	759.7	772.3	80	0	36	0
42	771.3	783.8	80	0	37	0
43	782.8	796.5	80	0	37	0
44	795.5	810.8	80	0	38	0
45	809.8	826.2	80	0	39	0
46	825.2	841.6	80	0	40	0
47	840.6	857	80	0	40	0
48	856	871.8	80	0	41	0
49	870.8	885.6	80	0	42	0
50	884.6	899.9	80	0	42	0

### Sheet: BAL
Table S1. Window number and width for SWATH and Zeno SWATH DIA experiments
Window widths were calculated from DDA runs using SWATH Variable Window Calculator_V1.2 provided by SCIEX
	Precursor ion start mass (Da)	Precursor ion stop mass (Da)	Declustering potential (V)	DP spread (V)	Collision energy (V)	CE spread (V)
1	399.5	411.5	80	0	19	0
2	410.5	421.4	80	0	19	0
3	420.4	430.8	80	0	20	0
4	429.8	439.6	80	0	20	0
5	438.6	446.7	80	0	21	0
6	445.7	453.9	80	0	21	0
7	452.9	460.5	80	0	21	0
8	459.5	467.1	80	0	22	0
9	466.1	473.1	80	0	22	0
10	472.1	479.2	80	0	22	0
11	478.2	485.2	80	0	22	0
12	484.2	491.3	80	0	23	0
13	490.3	497.3	80	0	23	0
14	496.3	503.9	80	0	23	0
15	502.9	510	80	0	24	0
16	509	516	80	0	24	0
17	515	523.2	80	0	24	0
18	522.2	530.3	80	0	25	0
19	529.3	537.5	80	0	25	0
20	536.5	545.2	80	0	25	0
21	544.2	552.8	80	0	26	0
22	551.8	561.6	80	0	26	0
23	560.6	569.9	80	0	27	0
24	568.9	579.2	80	0	27	0
25	578.2	588.6	80	0	27	0
26	587.6	597.9	80	0	28	0
27	596.9	607.3	80	0	28	0
28	606.3	617.2	80	0	29	0
29	616.2	627.1	80	0	29	0
30	626.1	635.9	80	0	30	0
31	634.9	644.1	80	0	30	0
32	643.1	651.8	80	0	31	0
33	650.8	659.5	80	0	31	0
34	658.5	667.2	80	0	31	0
35	666.2	674.9	80	0	32	0
36	673.9	683.2	80	0	32	0
37	682.2	691.4	80	0	33	0
38	690.4	700.2	80	0	33	0
39	699.2	709.6	80	0	33	0
40	708.6	720	80	0	34	0
41	719	732.1	80	0	34	0
42	731.1	745.3	80	0	35	0
43	744.3	759.1	80	0	36	0
44	758.1	775	80	0	36	0
45	774	792.1	80	0	37	0
46	791.1	810.8	80	0	38	0
47	809.8	831.1	80	0	39	0
48	830.1	851.5	80	0	40	0
49	850.5	872.9	80	0	41	0
50	871.9	899.9	80	0	42	0

### Sheet: Plasma
Table S1. Window number and width for SWATH and Zeno SWATH DIA experiments
Window widths were calculated from DDA runs using SWATH Variable Window Calculator_V1.2 provided by SCIEX
	Precursor ion start mass (Da)	Precursor ion stop mass (Da)	Declustering potential (V)	DP spread (V)	Collision energy (V)	CE spread (V)
1	399.5	412.6	80	0	19	0
2	411.6	422.5	80	0	19	0
3	421.5	432.4	80	0	20	0
4	431.4	441.2	80	0	20	0
5	440.2	448.9	80	0	21	0
6	447.9	456.1	80	0	21	0
7	455.1	463.2	80	0	21	0
8	462.2	470.4	80	0	22	0
9	469.4	477	80	0	22	0
10	476	483.6	80	0	22	0
11	482.6	490.2	80	0	23	0
12	489.2	496.2	80	0	23	0
13	495.2	502.8	80	0	23	0
14	501.8	509.4	80	0	24	0
15	508.4	516	80	0	24	0
16	515	523.2	80	0	24	0
17	522.2	530.9	80	0	25	0
18	529.9	538	80	0	25	0
19	537	545.7	80	0	25	0
20	544.7	553.4	80	0	26	0
21	552.4	562.2	80	0	26	0
22	561.2	570.4	80	0	27	0
23	569.4	579.2	80	0	27	0
24	578.2	587.5	80	0	27	0
25	586.5	596.8	80	0	28	0
26	595.8	605.1	80	0	28	0
27	604.1	613.9	80	0	29	0
28	612.9	622.1	80	0	29	0
29	621.1	630.4	80	0	30	0
30	629.4	638.1	80	0	30	0
31	637.1	645.2	80	0	30	0
32	644.2	652.9	80	0	31	0
33	651.9	660.1	80	0	31	0
34	659.1	667.8	80	0	31	0
35	666.8	675.5	80	0	32	0
36	674.5	683.2	80	0	32	0
37	682.2	692	80	0	33	0
38	691	700.8	80	0	33	0
39	699.8	710.1	80	0	33	0
40	709.1	721.7	80	0	34	0
41	720.7	733.8	80	0	34	0
42	732.8	747.5	80	0	35	0
43	746.5	762.4	80	0	36	0
44	761.4	779.4	80	0	36	0
45	778.4	797	80	0	37	0
46	796	816.3	80	0	38	0
47	815.3	836.1	80	0	39	0
48	835.1	855.3	80	0	40	0
49	854.3	875.7	80	0	41	0
50	874.7	899.9	80	0	42	0

### Sheet: Mucus
Table S1. Window number and width for SWATH and Zeno SWATH DIA experiments
Window widths were calculated from DDA runs using SWATH Variable Window Calculator_V1.2 provided by SCIEX
	Precursor ion start mass (Da)	Precursor ion stop mass (Da)	Declustering potential (V)	DP spread (V)	Collision energy (V)	CE spread (V)
1	399.5	408.2	80	0	19	0
2	407.2	415.4	80	0	19	0
3	414.4	422.5	80	0	19	0
4	421.5	429.7	80	0	20	0
5	428.7	436.8	80	0	20	0
6	435.8	443.4	80	0	20	0
7	442.4	450.6	80	0	21	0
8	449.6	457.7	80	0	21	0
9	456.7	464.9	80	0	21	0
10	463.9	472	80	0	22	0
11	471	478.6	80	0	22	0
12	477.6	485.8	80	0	22	0
13	484.8	492.9	80	0	23	0
14	491.9	500.1	80	0	23	0
15	499.1	507.2	80	0	24	0
16	506.2	514.4	80	0	24	0
17	513.4	521.5	80	0	24	0
18	520.5	529.2	80	0	25	0
19	528.2	536.9	80	0	25	0
20	535.9	544.6	80	0	25	0
21	543.6	552.8	80	0	26	0
22	551.8	561.1	80	0	26	0
23	560.1	569.3	80	0	27	0
24	568.3	577.6	80	0	27	0
25	576.6	585.8	80	0	27	0
26	584.8	594.1	80	0	28	0
27	593.1	602.9	80	0	28	0
28	601.9	611.7	80	0	29	0
29	610.7	620.5	80	0	29	0
30	619.5	629.3	80	0	29	0
31	628.3	638.1	80	0	30	0
32	637.1	646.9	80	0	30	0
33	645.9	656.2	80	0	31	0
34	655.2	666.1	80	0	31	0
35	665.1	676	80	0	32	0
36	675	686.5	80	0	32	0
37	685.5	697.5	80	0	33	0
38	696.5	709	80	0	33	0
39	708	721.1	80	0	34	0
40	720.1	733.2	80	0	34	0
41	732.2	745.9	80	0	35	0
42	744.9	759.1	80	0	36	0
43	758.1	772.8	80	0	36	0
44	771.8	787.1	80	0	37	0
45	786.1	802	80	0	38	0
46	801	817.9	80	0	38	0
47	816.9	836.1	80	0	39	0
48	835.1	854.8	80	0	40	0
49	853.8	876.2	80	0	41	0
50	875.2	899.9	80	0	42	0

### Sheet: Media
Table S1. Window number and width for SWATH and Zeno SWATH DIA experiments
Window widths were calculated from DDA runs using SWATH Variable Window Calculator_V1.2 provided by SCIEX
	Precursor ion start mass (Da)	Precursor ion stop mass (Da)	Declustering potential (V)	DP spread (V)	Collision energy (V)	CE spread (V)
1	399.5	407.7	80	0	19	0
2	406.7	415.4	80	0	19	0
3	414.4	422.5	80	0	19	0
4	421.5	429.7	80	0	20	0
5	428.7	436.8	80	0	20	0
6	435.8	444	80	0	20	0
7	443	451.1	80	0	21	0
8	450.1	457.7	80	0	21	0
9	456.7	464.9	80	0	21	0
10	463.9	471.5	80	0	22	0
11	470.5	478.6	80	0	22	0
12	477.6	485.2	80	0	22	0
13	484.2	492.4	80	0	23	0
14	491.4	499.5	80	0	23	0
15	498.5	506.7	80	0	24	0
16	505.7	513.8	80	0	24	0
17	512.8	521	80	0	24	0
18	520	528.1	80	0	25	0
19	527.1	535.3	80	0	25	0
20	534.3	543	80	0	25	0
21	542	550.6	80	0	26	0
22	549.6	558.9	80	0	26	0
23	557.9	567.1	80	0	26	0
24	566.1	575.9	80	0	27	0
25	574.9	584.2	80	0	27	0
26	583.2	593	80	0	28	0
27	592	601.8	80	0	28	0
28	600.8	610.6	80	0	29	0
29	609.6	619.4	80	0	29	0
30	618.4	628.2	80	0	29	0
31	627.2	637.5	80	0	30	0
32	636.5	646.9	80	0	30	0
33	645.9	656.2	80	0	31	0
34	655.2	665.6	80	0	31	0
35	664.6	676	80	0	32	0
36	675	686.5	80	0	32	0
37	685.5	696.9	80	0	33	0
38	695.9	707.9	80	0	33	0
39	706.9	718.4	80	0	34	0
40	717.4	728.8	80	0	34	0
41	727.8	740.4	80	0	35	0
42	739.4	751.9	80	0	35	0
43	750.9	764	80	0	36	0
44	763	777.2	80	0	37	0
45	776.2	792.1	80	0	37	0
46	791.1	808.6	80	0	38	0
47	807.6	825.6	80	0	39	0
48	824.6	846.5	80	0	40	0
49	845.5	870.7	80	0	41	0
50	869.7	899.9	80	0	42	0
