## Supplementary material for "Robust and High-Throughput Analytical Flow Proteomics Analysis of Cynomolgus Monkey and Human Matrices with Zeno SWATH Data Independent Acquisition": Table S2

### Sheet: Sheet1
Table S2. Number of protein groups and precursors across LC-MS conditions for parameter optimization
Global q-values thresholds of 1% were used for precursors and protein groups
Selected conditions are indicated in bold font and edge
	Experiment 1							Experiment 2			Experiment 3									Experiment 4				Experiment 5				Experiment 6				Experiment 7
Matrix	Liver	Liver	Liver	Liver	Liver	Liver		Liver	Liver		Liver	Liver	Liver	Liver	Liver	Liver	Liver	Liver		BAL	BAL	BAL		Plasma	Plasma	Plasma		Mucus	Mucus	Mucus		Media	Media	Media
Peptide load (ng)	1000	1000	1000	1000	1000	1000		1000	1000		1000	1000	1000	1000	1000	1000	1000	1000		700	700	700		1000	1000	1000		750	750	750		750	750	750
Acquisition Mode	SWATH	SWATH	SWATH	Zeno SWATH	Zeno SWATH	Zeno SWATH		Zeno SWATH	Zeno SWATH		SWATH	SWATH	SWATH	SWATH	Zeno SWATH	Zeno SWATH	Zeno SWATH	Zeno SWATH		Zeno SWATH	Zeno SWATH	Zeno SWATH		Zeno SWATH	Zeno SWATH	Zeno SWATH		Zeno SWATH	Zeno SWATH	Zeno SWATH		Zeno SWATH	Zeno SWATH	Zeno SWATH
Number of protein groups	984	1130	1041	1307	1569	1531		1830	1593		1049	1094	1138	1075	1629	1608	1613	1605		402	388	392		180	177	182		1521	1534	1431		721	721	678
Number of precursors	6408	7602	6504	9575	11881	11200		13426	11654		6908	6973	7540	6953	11926	11952	11921	11974		2606	2433	2548		2108	2072	2026		10821	10871	9237		3434	3611	3216
Number of protein groups with CV<0.2	931	1017	810	1287	1471	1351		1753	1507		936	917	1003	895	1555	1494	1543	1487		344	329	317		165	163	161		1329	1311	1165		.	.	.
Flow-rate (mL/min)	0.1	0.2	0.4	0.1	0.2	0.4		0.2	0.2		0.2	0.2	0.2	0.2	0.2	0.2	0.2	0.2		0.2	0.2	0.2		0.2	0.2	0.2		0.2	0.2	0.2		0.2	0.2	0.2
Source parameters	#1	#1	#1	#1	#1	#1		#1	#2		#1	#1	#1	#1	#1	#1	#1	#1		#1	#1	#1		#1	#1	#1		#1	#1	#1		#1	#1	#1
MS1 accumulation time (ms)	100	100	100	100	100	100		100	100		50	50	100	100	50	50	100	100		100	100	100		100	100	100		100	100	100		100	100	100
MS2 accumulation time (ms)	15	15	15	15	15	15		15	15		16	11	15	11	16	11	15	11		15	18	11		15	18	11		15	18	11		15	18	11
Number of windows	50	50	50	50	50	50		50	50		50	75	50	75	50	75	50	75		50	50	75		50	50	75		50	50	75		50	50	75
Source parameters #1: CAD=7, CUR=40, GS1=60, GS2=80, IS=5500, TEM=500
Source parameters #2: CAD=7, CUR=35, GS1=40, GS2=40, IS=5500, TEM=400
