## Supplementary material for "Robust and High-Throughput Analytical Flow Proteomics Analysis of Cynomolgus Monkey and Human Matrices with Zeno SWATH Data Independent Acquisition": Table S3

### Sheet: Table S3
Table S3. Gain in pathway coverage across peptide loads and matrices with Zeno trap activated
GO Category	Matrix	Matrix type	Load	Pathway coverage increase (%)
Process	Liver	Tissues	2000 ng	9.80392
Component	Liver	Tissues	2000 ng	16.5414
Function	Liver	Tissues	2000 ng	4.08163
Process	Liver	Tissues	1000 ng	26.3158
Component	Liver	Tissues	1000 ng	41.6667
Function	Liver	Tissues	1000 ng	-0.689655
Process	Liver	Tissues	500 ng	31.8408
Component	Liver	Tissues	500 ng	52.6316
Function	Liver	Tissues	500 ng	5
Process	Liver	Tissues	250 ng	20.2857
Component	Liver	Tissues	250 ng	32.5
Function	Liver	Tissues	250 ng	20.4724
Process	Liver	Tissues	125 ng	34.0659
Component	Liver	Tissues	125 ng	79.5918
Function	Liver	Tissues	125 ng	24.3478
Process	Liver	Tissues	62.5 ng	40.5172
Component	Liver	Tissues	62.5 ng	75.6757
Function	Liver	Tissues	62.5 ng	2.54237
Process	Liver	Tissues	31.25 ng	57.0423
Component	Liver	Tissues	31.25 ng	182.353
Function	Liver	Tissues	31.25 ng	52.9412
Process	Bone Marrow	Tissues	2000 ng	-4.92754
Component	Bone Marrow	Tissues	2000 ng	-1.80995
Function	Bone Marrow	Tissues	2000 ng	2.54237
Process	Bone Marrow	Tissues	1000 ng	18.1488
Component	Bone Marrow	Tissues	1000 ng	15.2174
Function	Bone Marrow	Tissues	1000 ng	28.8462
Process	Bone Marrow	Tissues	500 ng	31.7814
Component	Bone Marrow	Tissues	500 ng	28.3133
Function	Bone Marrow	Tissues	500 ng	15.3846
Process	Bone Marrow	Tissues	250 ng	62.8571
Component	Bone Marrow	Tissues	250 ng	82.243
Function	Bone Marrow	Tissues	250 ng	44.9275
Process	Bone Marrow	Tissues	125 ng	35.9873
Component	Bone Marrow	Tissues	125 ng	12.5
Function	Bone Marrow	Tissues	125 ng	35
Process	Bone Marrow	Tissues	62.5 ng	20.3636
Component	Bone Marrow	Tissues	62.5 ng	32.2222
Function	Bone Marrow	Tissues	62.5 ng	36.8421
Process	Bone Marrow	Tissues	31.25 ng	497.826
Component	Bone Marrow	Tissues	31.25 ng	681.818
Function	Bone Marrow	Tissues	31.25 ng	361.538
Process	Rectum	Tissues	2000 ng	-3.63636
Component	Rectum	Tissues	2000 ng	4.56432
Function	Rectum	Tissues	2000 ng	-9.30233
Process	Rectum	Tissues	1000 ng	24.7772
Component	Rectum	Tissues	1000 ng	15.1659
Function	Rectum	Tissues	1000 ng	-9.09091
Process	Rectum	Tissues	500 ng	11.8421
Component	Rectum	Tissues	500 ng	28.9017
Function	Rectum	Tissues	500 ng	7.47664
Process	Rectum	Tissues	250 ng	76.6562
Component	Rectum	Tissues	250 ng	47.7612
Function	Rectum	Tissues	250 ng	36.7089
Process	Rectum	Tissues	125 ng	140.526
Component	Rectum	Tissues	125 ng	70.1031
Function	Rectum	Tissues	125 ng	79.2453
Process	Rectum	Tissues	62.5 ng	101.818
Component	Rectum	Tissues	62.5 ng	44.2105
Function	Rectum	Tissues	62.5 ng	32.7586
Process	Rectum	Tissues	31.25 ng	233.333
Component	Rectum	Tissues	31.25 ng	72.4138
Function	Rectum	Tissues	31.25 ng	103.333
Process	Spleen	Tissues	2000 ng	26.0933
Component	Spleen	Tissues	2000 ng	6.66667
Function	Spleen	Tissues	2000 ng	8.69565
Process	Spleen	Tissues	1000 ng	11.9186
Component	Spleen	Tissues	1000 ng	12.6168
Function	Spleen	Tissues	1000 ng	19.4444
Process	Spleen	Tissues	500 ng	10
Component	Spleen	Tissues	500 ng	14.6465
Function	Spleen	Tissues	500 ng	20.4301
Process	Spleen	Tissues	250 ng	15.2685
Component	Spleen	Tissues	250 ng	30.4094
Function	Spleen	Tissues	250 ng	41.0256
Process	Spleen	Tissues	125 ng	54.9708
Component	Spleen	Tissues	125 ng	38.8889
Function	Spleen	Tissues	125 ng	69.3548
Process	Spleen	Tissues	62.5 ng	145.205
Component	Spleen	Tissues	62.5 ng	50.4762
Function	Spleen	Tissues	62.5 ng	46.1538
Process	Spleen	Tissues	31.25 ng	83.0688
Component	Spleen	Tissues	31.25 ng	81.0811
Function	Spleen	Tissues	31.25 ng	69.2308
Process	Lung	Tissues	2000 ng	10.2236
Component	Lung	Tissues	2000 ng	7.11297
Function	Lung	Tissues	2000 ng	11.8644
Process	Lung	Tissues	1000 ng	-3.58255
Component	Lung	Tissues	1000 ng	11.215
Function	Lung	Tissues	1000 ng	24.4681
Process	Lung	Tissues	500 ng	34.7917
Component	Lung	Tissues	500 ng	35.6757
Function	Lung	Tissues	500 ng	14.4444
Process	Lung	Tissues	250 ng	62.1827
Component	Lung	Tissues	250 ng	42.6667
Function	Lung	Tissues	250 ng	12.3596
Process	Lung	Tissues	125 ng	30.3769
Component	Lung	Tissues	125 ng	31.6547
Function	Lung	Tissues	125 ng	9.87654
Process	Lung	Tissues	62.5 ng	69.8842
Component	Lung	Tissues	62.5 ng	35.5769
Function	Lung	Tissues	62.5 ng	41.0714
Process	Lung	Tissues	31.25 ng	107.527
Component	Lung	Tissues	31.25 ng	56.6265
Function	Lung	Tissues	31.25 ng	61.1111
Process	Stomach	Tissues	2000 ng	0.671141
Component	Stomach	Tissues	2000 ng	5.70175
Function	Stomach	Tissues	2000 ng	21.2963
Process	Stomach	Tissues	1000 ng	16.8242
Component	Stomach	Tissues	1000 ng	19.598
Function	Stomach	Tissues	1000 ng	12.963
Process	Stomach	Tissues	500 ng	25.1111
Component	Stomach	Tissues	500 ng	27.2727
Function	Stomach	Tissues	500 ng	29.5918
Process	Stomach	Tissues	250 ng	36.3636
Component	Stomach	Tissues	250 ng	32.1918
Function	Stomach	Tissues	250 ng	34.1176
Process	Stomach	Tissues	125 ng	86.1345
Component	Stomach	Tissues	125 ng	37.6
Function	Stomach	Tissues	125 ng	49.2958
Process	Stomach	Tissues	62.5 ng	85.8696
Component	Stomach	Tissues	62.5 ng	75
Function	Stomach	Tissues	62.5 ng	90.566
Process	Stomach	Tissues	31.25 ng	77.5862
Component	Stomach	Tissues	31.25 ng	60.8696
Function	Stomach	Tissues	31.25 ng	36.5854
Process	Heart	Tissues	2000 ng	27.8607
Component	Heart	Tissues	2000 ng	19.4444
Function	Heart	Tissues	2000 ng	22.8916
Process	Heart	Tissues	1000 ng	38.5507
Component	Heart	Tissues	1000 ng	23.1343
Function	Heart	Tissues	1000 ng	-3.06122
Process	Heart	Tissues	500 ng	-0.898204
Component	Heart	Tissues	500 ng	30.3571
Function	Heart	Tissues	500 ng	-11.4583
Process	Heart	Tissues	250 ng	15.7556
Component	Heart	Tissues	250 ng	19.6078
Function	Heart	Tissues	250 ng	24.6753
Process	Heart	Tissues	125 ng	40.3846
Component	Heart	Tissues	125 ng	31.7647
Function	Heart	Tissues	125 ng	24.6377
Process	Heart	Tissues	62.5 ng	39.1061
Component	Heart	Tissues	62.5 ng	22.6667
Function	Heart	Tissues	62.5 ng	39.6825
Process	Heart	Tissues	31.25 ng	82.9268
Component	Heart	Tissues	31.25 ng	49.0566
Function	Heart	Tissues	31.25 ng	35.8491
Process	Kidney	Tissues	2000 ng	11.4583
Component	Kidney	Tissues	2000 ng	20
Function	Kidney	Tissues	2000 ng	-3.50877
Process	Kidney	Tissues	1000 ng	24.5614
Component	Kidney	Tissues	1000 ng	14.9701
Function	Kidney	Tissues	1000 ng	5.35714
Process	Kidney	Tissues	500 ng	37.1508
Component	Kidney	Tissues	500 ng	56.9231
Function	Kidney	Tissues	500 ng	32.2917
Process	Kidney	Tissues	250 ng	26.1589
Component	Kidney	Tissues	250 ng	41.9048
Function	Kidney	Tissues	250 ng	-8.47458
Process	Kidney	Tissues	125 ng	47.1074
Component	Kidney	Tissues	125 ng	39.759
Function	Kidney	Tissues	125 ng	14.6789
Process	Kidney	Tissues	62.5 ng	35.6164
Component	Kidney	Tissues	62.5 ng	26.8657
Function	Kidney	Tissues	62.5 ng	12.2449
Process	Kidney	Tissues	31.25 ng	73.5484
Component	Kidney	Tissues	31.25 ng	48.2143
Function	Kidney	Tissues	31.25 ng	43.75
Process	Cecum	Tissues	2000 ng	18.1319
Component	Cecum	Tissues	2000 ng	17.4757
Function	Cecum	Tissues	2000 ng	10.1695
Process	Cecum	Tissues	1000 ng	40.9283
Component	Cecum	Tissues	1000 ng	25.1366
Function	Cecum	Tissues	1000 ng	10
Process	Cecum	Tissues	500 ng	37.4101
Component	Cecum	Tissues	500 ng	26.7857
Function	Cecum	Tissues	500 ng	24.1758
Process	Cecum	Tissues	250 ng	59.4771
Component	Cecum	Tissues	250 ng	52.381
Function	Cecum	Tissues	250 ng	47.0588
Process	Cecum	Tissues	125 ng	45.0593
Component	Cecum	Tissues	125 ng	25.4237
Function	Cecum	Tissues	125 ng	17.2414
Process	Cecum	Tissues	62.5 ng	91.1602
Component	Cecum	Tissues	62.5 ng	44.4444
Function	Cecum	Tissues	62.5 ng	71.4286
Process	Cecum	Tissues	31.25 ng	152.308
Component	Cecum	Tissues	31.25 ng	34.4828
Function	Cecum	Tissues	31.25 ng	125
Process	Colon	Tissues	2000 ng	10.2142
Component	Colon	Tissues	2000 ng	4.40529
Function	Colon	Tissues	2000 ng	9.00901
Process	Colon	Tissues	1000 ng	9.79021
Component	Colon	Tissues	1000 ng	18.6603
Function	Colon	Tissues	1000 ng	19.1919
Process	Colon	Tissues	500 ng	15.2
Component	Colon	Tissues	500 ng	18.9474
Function	Colon	Tissues	500 ng	31.5217
Process	Colon	Tissues	250 ng	47.2678
Component	Colon	Tissues	250 ng	39.4366
Function	Colon	Tissues	250 ng	29.1139
Process	Colon	Tissues	125 ng	103.318
Component	Colon	Tissues	125 ng	70.0935
Function	Colon	Tissues	125 ng	63.1579
Process	Colon	Tissues	62.5 ng	99.4624
Component	Colon	Tissues	62.5 ng	52.6316
Function	Colon	Tissues	62.5 ng	56.6038
Process	Colon	Tissues	31.25 ng	221.127
Component	Colon	Tissues	31.25 ng	67.6923
Function	Colon	Tissues	31.25 ng	90
Process	Sputum	Biofluids	2000 ng	16.8109
Component	Sputum	Biofluids	2000 ng	13.2075
Function	Sputum	Biofluids	2000 ng	24.0602
Process	Sputum	Biofluids	1000 ng	33.1909
Component	Sputum	Biofluids	1000 ng	24.4604
Function	Sputum	Biofluids	1000 ng	37.7193
Process	Sputum	Biofluids	500 ng	24.2105
Component	Sputum	Biofluids	500 ng	29.3103
Function	Sputum	Biofluids	500 ng	48.2759
Process	Sputum	Biofluids	250 ng	70.339
Component	Sputum	Biofluids	250 ng	74.026
Function	Sputum	Biofluids	250 ng	150
Process	Sputum	Biofluids	125 ng	64.3243
Component	Sputum	Biofluids	125 ng	73.5294
Function	Sputum	Biofluids	125 ng	70.3704
Process	Sputum	Biofluids	62.5 ng	192.81
Component	Sputum	Biofluids	62.5 ng	100
Function	Sputum	Biofluids	62.5 ng	258.333
Process	Sputum	Biofluids	31.25 ng	198.734
Component	Sputum	Biofluids	31.25 ng	73.3333
Function	Sputum	Biofluids	31.25 ng	73.6842
Process	Plasma	Biofluids	2000 ng	9.27152
Component	Plasma	Biofluids	2000 ng	10.6383
Function	Plasma	Biofluids	2000 ng	0
Process	Plasma	Biofluids	1000 ng	-2.04678
Component	Plasma	Biofluids	1000 ng	13.3333
Function	Plasma	Biofluids	1000 ng	-28.0702
Process	Plasma	Biofluids	500 ng	7.77778
Component	Plasma	Biofluids	500 ng	6.81818
Function	Plasma	Biofluids	500 ng	-4.54545
Process	Plasma	Biofluids	250 ng	14.7482
Component	Plasma	Biofluids	250 ng	16.2791
Function	Plasma	Biofluids	250 ng	11.9048
Process	Plasma	Biofluids	125 ng	-1.59744
Component	Plasma	Biofluids	125 ng	4.65116
Function	Plasma	Biofluids	125 ng	0
Process	Plasma	Biofluids	62.5 ng	13.7037
Component	Plasma	Biofluids	62.5 ng	37.5
Function	Plasma	Biofluids	62.5 ng	115
Process	Plasma	Biofluids	31.25 ng	36.4929
Component	Plasma	Biofluids	31.25 ng	2.63158
Function	Plasma	Biofluids	31.25 ng	123.81
Process	BAL	Biofluids	2000 ng	29.0576
Component	BAL	Biofluids	2000 ng	26.5734
Function	BAL	Biofluids	2000 ng	18.6047
Process	BAL	Biofluids	1000 ng	19.0551
Component	BAL	Biofluids	1000 ng	22.314
Function	BAL	Biofluids	1000 ng	21.0526
Process	BAL	Biofluids	500 ng	44.7205
Component	BAL	Biofluids	500 ng	26.3158
Function	BAL	Biofluids	500 ng	29.0323
Process	BAL	Biofluids	250 ng	57.8947
Component	BAL	Biofluids	250 ng	26.7442
Function	BAL	Biofluids	250 ng	103.39
Process	BAL	Biofluids	125 ng	50.641
Component	BAL	Biofluids	125 ng	68.254
Function	BAL	Biofluids	125 ng	114.634
Process	BAL	Biofluids	62.5 ng	372.973
Component	BAL	Biofluids	62.5 ng	107.692
Function	BAL	Biofluids	62.5 ng	1000
Process	BAL	Biofluids	31.25 ng	260
Component	BAL	Biofluids	31.25 ng	39.4737
Function	BAL	Biofluids	31.25 ng	800
Process	Media	In vitro	2000 ng	12.5
Component	Media	In vitro	2000 ng	20.4545
Function	Media	In vitro	2000 ng	23.2258
Process	Media	In vitro	1000 ng	2.87984
Component	Media	In vitro	1000 ng	16.568
Function	Media	In vitro	1000 ng	6.43275
Process	Media	In vitro	500 ng	12.0614
Component	Media	In vitro	500 ng	23.913
Function	Media	In vitro	500 ng	4.96894
Process	Media	In vitro	250 ng	32.2281
Component	Media	In vitro	250 ng	13.1387
Function	Media	In vitro	250 ng	21.7054
Process	Media	In vitro	125 ng	41.3913
Component	Media	In vitro	125 ng	69.2308
Function	Media	In vitro	125 ng	63.8298
Process	Media	In vitro	62.5 ng	74.8268
Component	Media	In vitro	62.5 ng	33.3333
Function	Media	In vitro	62.5 ng	35.1064
Process	Media	In vitro	31.25 ng	214.706
Component	Media	In vitro	31.25 ng	151.163
Function	Media	In vitro	31.25 ng	139.13
Process	Mucus	In vitro	1000 ng	1.76471
Component	Mucus	In vitro	1000 ng	15.7143
Function	Mucus	In vitro	1000 ng	-4.34783
Process	Mucus	In vitro	500 ng	0.887311
Component	Mucus	In vitro	500 ng	21.1864
Function	Mucus	In vitro	500 ng	3.38983
Process	Mucus	In vitro	250 ng	21.7934
Component	Mucus	In vitro	250 ng	21.9388
Function	Mucus	In vitro	250 ng	15.8228
Process	Mucus	In vitro	125 ng	47.8854
Component	Mucus	In vitro	125 ng	55.1948
Function	Mucus	In vitro	125 ng	56.4103
Process	Mucus	In vitro	62.5 ng	79.929
Component	Mucus	In vitro	62.5 ng	39.7163
Function	Mucus	In vitro	62.5 ng	69.0722
Process	Mucus	In vitro	31.25 ng	242.647
Component	Mucus	In vitro	31.25 ng	154.237
Function	Mucus	In vitro	31.25 ng	183.721
