## Supplementary material for "Robust and High-Throughput Analytical Flow Proteomics Analysis of Cynomolgus Monkey and Human Matrices with Zeno SWATH Data Independent Acquisition": Table S4

### Sheet: Sheet1
Table S4. Patient Demograhics
Commercial human EDTA-plasma samples from 20 individuals self-reported as healthy were purchased from BioIVT and EDTA-plasma samples from 20 individuals diagnosed with NASH, and 10 individuals diagnosed with T2D were purchased from ProteoGenex
Samle Name	Sample ID	Sex	Age	Ethnicity	BMI	Health Status
Healthy_411	BRH1481411	F	51	Black	35	Healthy
Healthy_413	BRH1481413	M	28	Hispanic		Healthy
Healthy_414	BRH1481414	M	47	Black		Healthy
Healthy_415	BRH1481415	F	33	Hispanic/Caucasian	30	Healthy
Healthy_416	BRH1481416	M	57	Caucasian		Healthy
Healthy_417	BRH1481417	M	48	Hispanic/Caucasian	34	Healthy
Healthy_418	BRH1481418	M	47	Black	23	Healthy
Healthy_419	BRH1481419	F	26	Black	38	Healthy
Healthy_421	BRH1481421	F	27	Black	28	Healthy
Healthy_422	BRH1481422	M	45	Caucasian	43	Healthy
Healthy_424	BRH1481424	F	59	Black	29	Healthy
Healthy_426	BRH1481426	F	29		22	Healthy
Healthy_427	BRH1481427	M	29	Black	27	Healthy
Healthy_429	BRH1481429	M	28	Black	49	Healthy
Healthy_431	BRH1481431	M	27	Black	46	Healthy
Healthy_432	BRH1481432	M	55	Caucasian	24	Healthy
Healthy_434	BRH1481434	M	56	Hispanic	33	Healthy
Healthy_439	BRH1481439	F	55	Hispanic	21	Healthy
Healthy_440	BRH1481440	F	53	Hispanic	27	Healthy
Healthy_442	BRH1481442	F	61	Black	20	Healthy
NASH_343	84343P	F	80	Caucasian	33.6	NASH
NASH_345	84345P	M	77	Caucasian	29.7	NASH
NASH_352	84352P	M	80	Caucasian	30.1	NASH
NASH_358	84358P	F	79	Caucasian	32	NASH
NASH_360	84360P	M	77	Caucasian	29.8	NASH
NASH_364	84364P	F	35	Caucasian	23.4	NASH
NASH_369	84369P	M	54	Caucasian	46.3	NASH
NASH_370	84370P	F	38	Caucasian	27.9	NASH
NASH_372	84372P	F	35	Caucasian	19.5	NASH
NASH_373	84373P	M	38	Caucasian	22.2	NASH
NASH_374	84374P	M	45	Caucasian	28.4	NASH
NASH_375	84375P	M	70	Caucasian	27.8	NASH
NASH_376	84376P	F	54	Caucasian	34.4	NASH
NASH_377	84377P	F	70	Caucasian	21.5	NASH
NASH_378	84378P	F	43	Caucasian	24.5	NASH
NASH_379	84379P	F	47	Caucasian	19.3	NASH
NASH_380	84380P	F	28	Caucasian	19.5	NASH
NASH_381	84381P	M	43	Caucasian	26.2	NASH
NASH_382	84382P	M	48	Caucasian	26.3	NASH
NASH_383	84383P	M	51	Caucasian	26	NASH
T2D_545	71545P	M	40	Caucasian	37	T2D
T2D_551	71551P	M	37	Caucasian	32.9	T2D
T2D_563	71563P	M	32	Caucasian	26.5	T2D
T2D_564	71564P	F	41	Caucasian	30.5	T2D
T2D_565	71565P	F	43	Caucasian	39.5	T2D
T2D_566	71566P	M	36	Caucasian	32.2	T2D
T2D_619	71619P	F	71	Caucasian	21.5	T2D
T2D_656	71656P	M	66	Caucasian	28.4	T2D
T2D_657	71657P	F	56	Caucasian	28.3	T2D
T2D_659	71659P	F	72	Caucasian	28.8	T2D
