## Supplementary material for "Robust and High-Throughput Analytical Flow Proteomics Analysis of Cynomolgus Monkey and Human Matrices with Zeno SWATH Data Independent Acquisition": Table S6

### Sheet: NASH SWATH DIA
Table S6. Differential pathways in patients diagnosed with NASH and T2D
Ingenuity Canonical Pathways	Pvalue (-log10)	Ratio	Molecules
LXR/RXR Activation	13.1	0.065	APOA2,APOA4,APOL1,APOM,HPR,HPX,ITIH4,SERPINA1
FXR/RXR Activation	13	0.0635	APOA2,APOA4,APOL1,APOM,HPR,HPX,ITIH4,SERPINA1
Acute Phase Response Signaling	7.95	0.0324	APOA2,CFB,FN1,HPX,ITIH4,SERPINA1
Atherosclerosis Signaling	7.02	0.0382	APOA2,APOA4,APOL1,APOM,SERPINA1
IL-12 Signaling and Production in Macrophages	6.94	0.0368	APOA2,APOA4,APOL1,APOM,SERPINA1
Production of Nitric Oxide and Reactive Oxygen Species in Macrophages	6.2	0.0262	APOA2,APOA4,APOL1,APOM,SERPINA1
Clathrin-mediated Endocytosis Signaling	6.18	0.0259	APOA2,APOA4,APOL1,APOM,SERPINA1
Maturity Onset Diabetes of Young (MODY) Signaling	6.16	0.0506	APOA2,APOA4,APOL1,APOM
Iron homeostasis signaling pathway	3.61	0.0217	HBB,HBD,HPX
Erythropoietin Signaling Pathway	1.96	0.0113	HBB,HBD
IL-15 Signaling	1.95	0.00567	IGHV4-28,IGHV6-1,IGLV1-47
Agranulocyte Adhesion and Diapedesis	1.82	0.00952	FN1,PF4
Glutaryl-CoA Degradation	1.77	0.0526	CA1
B Cell Receptor Signaling	1.74	0.00472	IGHV4-28,IGHV6-1,IGLV1-47
Wound Healing Signaling Pathway	1.67	0.00794	FN1,PF4
Tryptophan Degradation III (Eukaryotic)	1.64	0.0385	CA1
Systemic Lupus Erythematosus In B Cell Signaling Pathway	1.59	0.00414	IGHV4-28,IGHV6-1,IGLV1-47
Coagulation System	1.51	0.0286	SERPINA1
Complement System	1.49	0.027	CFB
CSDE1 Signaling Pathway	1.31	0.0179	FN1
Communication between Innate and Adaptive Immune Cells	1.31	0.00322	IGHV4-28,IGHV6-1,IGLV1-47

### Sheet: NASH Zeno SWATH DIA
Table S6. Differential pathways in patients diagnosed with NASH and T2D
Ingenuity Canonical Pathways	Pvalue (-log10)	Ratio	Molecules
LXR/RXR Activation	16	0.0894	A1BG,ALB,APOA2,APOA4,APOL1,APOM,HPR,HPX,ITIH4,KNG1,SERPINA1
FXR/RXR Activation	15.8	0.0873	A1BG,ALB,APOA2,APOA4,APOL1,APOM,HPR,HPX,ITIH4,KNG1,SERPINA1
Coagulation System	15.1	0.229	F10,F9,KNG1,PLG,PROC,SERPINA1,SERPINA5,VWF
Acute Phase Response Signaling	14	0.0595	ALB,APCS,APOA2,C2,CFB,FN1,HPX,ITIH4,PLG,SERPINA1,VWF
Atherosclerosis Signaling	7.05	0.0458	ALB,APOA2,APOA4,APOL1,APOM,SERPINA1
IL-12 Signaling and Production in Macrophages	6.95	0.0441	ALB,APOA2,APOA4,APOL1,APOM,SERPINA1
Intrinsic Prothrombin Activation Pathway	6.11	0.0952	F10,F9,KNG1,PROC
Production of Nitric Oxide and Reactive Oxygen Species in Macrophages	6.08	0.0314	ALB,APOA2,APOA4,APOL1,APOM,SERPINA1
Clathrin-mediated Endocytosis Signaling	6.05	0.0311	ALB,APOA2,APOA4,APOL1,APOM,SERPINA1
Maturity Onset Diabetes of Young (MODY) Signaling	5	0.0506	APOA2,APOA4,APOL1,APOM
Iron homeostasis signaling pathway	4.05	0.029	HBA1/HBA2,HBB,HBD,HPX
Extrinsic Prothrombin Activation Pathway	3.47	0.125	F10,PROC
Neuroprotective Role of THOP1 in Alzheimer's Disease	2.94	0.0248	HGFAC,KNG1,PLG
Complement System	2.74	0.0541	C2,CFB
Erythropoietin Signaling Pathway	2.47	0.0169	HBA1/HBA2,HBB,HBD
Caveolar-mediated Endocytosis Signaling	2.14	0.0267	ALB,B2M
IL-15 Signaling	1.91	0.00756	IGHV1-2,IGHV4-28,IGKV6-21,IGLV1-47
Communication between Innate and Adaptive Immune Cells	1.68	0.00536	B2M,IGHV1-2,IGHV4-28,IGKV6-21,IGLV1-47
B Cell Receptor Signaling	1.64	0.0063	IGHV1-2,IGHV4-28,IGKV6-21,IGLV1-47
Phagosome Maturation	1.52	0.0127	B2M,PRDX2
Glutaryl-CoA Degradation	1.49	0.0526	CA1
Systemic Lupus Erythematosus In B Cell Signaling Pathway	1.46	0.00552	IGHV1-2,IGHV4-28,IGKV6-21,IGLV1-47
Tryptophan Degradation III (Eukaryotic)	1.36	0.0385	CA1
Glutathione Redox Reactions I	1.33	0.0357	GPX3

### Sheet: T2D SWATH DIA
Table S6. Differential pathways in patients diagnosed with NASH and T2D
Ingenuity Canonical Pathways	Pvalue (-log10)	Ratio	Molecules
LXR/RXR Activation	10.8	0.0488	APOA2,APOA4,HPR,HPX,ITIH4,KNG1
FXR/RXR Activation	10.7	0.0476	APOA2,APOA4,HPR,HPX,ITIH4,KNG1
Acute Phase Response Signaling	3.99	0.0162	APOA2,HPX,ITIH4
Maturity Onset Diabetes of Young (MODY) Signaling	3.14	0.0253	APOA2,APOA4
Atherosclerosis Signaling	2.7	0.0153	APOA2,APOA4
IL-12 Signaling and Production in Macrophages	2.67	0.0147	APOA2,APOA4
Iron homeostasis signaling pathway	2.66	0.0145	HBB,HPX
Granulocyte Adhesion and Diapedesis	2.39	0.0106	PF4,PPBP
Production of Nitric Oxide and Reactive Oxygen Species in Macrophages	2.38	0.0105	APOA2,APOA4
Clathrin-mediated Endocytosis Signaling	2.37	0.0104	APOA2,APOA4
Agranulocyte Adhesion and Diapedesis	2.3	0.00952	PF4,PPBP
Pathogen Induced Cytokine Storm Signaling Pathway	1.82	0.00538	PF4,PPBP
Coagulation System	1.75	0.0286	KNG1
Intrinsic Prothrombin Activation Pathway	1.67	0.0238	KNG1

### Sheet: T2D Zeno SWATH DIA
Table S6. Differential pathways in patients diagnosed with NASH and T2D
Ingenuity Canonical Pathways	Pvalue (-log10)	Ratio	Molecules
LXR/RXR Activation	10.8	0.0569	APOA2,APOA4,HPR,HPX,ITIH4,KNG1,LCAT
FXR/RXR Activation	10.8	0.0556	APOA2,APOA4,HPR,HPX,ITIH4,KNG1,LCAT
Coagulation System	5.33	0.0857	F9,KNG1,SERPINA5
Acute Phase Response Signaling	4.61	0.0216	APCS,APOA2,HPX,ITIH4
Atherosclerosis Signaling	3.61	0.0229	APOA2,APOA4,LCAT
Iron homeostasis signaling pathway	3.55	0.0217	HBB,HBD,HPX
Intrinsic Prothrombin Activation Pathway	3.15	0.0476	F9,KNG1
Maturity Onset Diabetes of Young (MODY) Signaling	2.6	0.0253	APOA2,APOA4
IL-12 Signaling and Production in Macrophages	2.14	0.0147	APOA2,APOA4
Erythropoietin Signaling Pathway	1.92	0.0113	HBB,HBD
Granulocyte Adhesion and Diapedesis	1.87	0.0106	PF4,PPBP
Production of Nitric Oxide and Reactive Oxygen Species in Macrophages	1.86	0.0105	APOA2,APOA4
Clathrin-mediated Endocytosis Signaling	1.85	0.0104	APOA2,APOA4
Agranulocyte Adhesion and Diapedesis	1.78	0.00952	PF4,PPBP
Glutaryl-CoA Degradation	1.75	0.0526	CA1
Neurovascular Coupling Signaling Pathway	1.72	0.00885	KNG1,LCAT
Tryptophan Degradation III (Eukaryotic)	1.62	0.0385	CA1
Inhibition of Angiogenesis by TSP1	1.5	0.0294	THBS1
Antigen Presentation Pathway	1.44	0.0256	B2M
Pathogen Induced Cytokine Storm Signaling Pathway	1.33	0.00538	PF4,PPBP
